# miniTurbo-based interactomics of two plasma membrane-localized SNARE proteins in *Marchantia polymorpha*

**DOI:** 10.1101/2022.01.21.477208

**Authors:** Katharina Melkonian, Sara Christina Stolze, Anne Harzen, Hirofumi Nakagami

**Affiliations:** Basic Immune System of Plants, Max-Planck Institute for Plant Breeding Research, Carl-von-Linné-Weg 10, 50829 Cologne, Germany; Protein Mass Spectrometry, Max-Planck Institute for Plant Breeding Research, Carl-von-Linné-Weg 10, 50829 Cologne, Germany

**Keywords:** interactomics, Marchantia polymorpha, membrane-trafficking, miniTurbo, proximity labelling, SNARE protein

## Abstract

- *Marchantia polymorpha* is a model liverwort and its overall low genetic redundancy is advantageous for dissecting complex pathways. Proximity-dependent *in vivo* biotin-labelling methods have emerged as powerful interactomics tools in recent years. However, interactomics studies applying proximity labelling are currently limited to angiosperm species in plants.
- Here, we established and evaluated a miniTurbo-based interactomics method in *M. polymorpha* using MpSYP12A and MpSYP13B, two plasma membrane- localized SNARE proteins, as baits.
- We show that our method yields a manifold of potential interactors of MpSYP12A and MpSYP13B compared to a co-immunoprecipitation approach. Our method could capture specific candidates for each SNARE.
- We conclude that a miniTurbo-based method is a feasible tool for interactomics in *M. polymorpha* and potentially applicable to other model bryophytes. Our interactome dataset on MpSYP12A and MpSYP13B will be a useful resource to elucidate the evolution of SNARE functions.
