## Supplementary material for "miniTurbo-based interactomics of two plasma membrane-localized SNARE proteins in *Marchantia polymorpha*": Data S3

### Sheet: All_AtSYP1 interactors
AGI code	Interactor	e_value	Mapoly ID
AT2G28360	yes	0	Mapoly0001s0206
AT1G51040	yes	0	Mapoly0001s0228
AT1G43170	yes	0	Mapoly0001s0237
AT2G18450	yes	0	Mapoly0002s0067
AT5G52640	yes	0	Mapoly0002s0217
AT4G03560	yes	0	Mapoly0002s0274
AT5G23630	yes	0	Mapoly0002s0327
AT4G14160	yes	0	Mapoly0003s0232
AT1G04170	yes	0	Mapoly0005s0129
AT5G04870	yes	0	Mapoly0007s0233
AT1G76400	yes	0	Mapoly0008s0275
AT3G12580	yes	0	Mapoly0011s0125
AT3G13080	yes	0	Mapoly0011s0178
AT1G09770	yes	0	Mapoly0014s0195
AT5G45900	yes	0	Mapoly0015s0071
AT1G50430	yes	0	Mapoly0015s0079
AT3G59790	yes	0	Mapoly0015s0179
AT4G11330	yes	0	Mapoly0015s0179
AT3G46520	yes	0	Mapoly0016s0137
AT4G30490	yes	0	Mapoly0020s0008
AT1G21640	yes	0	Mapoly0020s0027
AT4G16440	yes	0	Mapoly0020s0065
AT1G13210	yes	0	Mapoly0020s0104
AT1G59820	yes	0	Mapoly0020s0113
AT1G78720	yes	0	Mapoly0026s0117
AT3G05060	yes	0	Mapoly0028s0114
AT5G27120	yes	0	Mapoly0028s0114
AT5G49930	yes	0	Mapoly0029s0152
AT5G54190	yes	0	Mapoly0030s0118
AT4G24190	yes	0	Mapoly0031s0145
AT4G26600	yes	0	Mapoly0034s0108
AT5G55920	yes	0	Mapoly0034s0108
AT2G29990	yes	0	Mapoly0035s0102
AT2G44950	yes	0	Mapoly0035s0133
AT3G56640	yes	0	Mapoly0036s0016
AT5G16150	yes	0	Mapoly0041s0012
AT2G43360	yes	0	Mapoly0041s0099
AT3G06530	yes	0	Mapoly0043s0008
AT1G31970	yes	0	Mapoly0045s0142
AT2G30390	yes	0	Mapoly0046s0095
AT1G77380	yes	0	Mapoly0047s0067
AT1G50030	yes	0	Mapoly0047s0119
AT1G57600	yes	0	Mapoly0050s0014
AT3G24300	yes	0	Mapoly0060s0090
AT1G56110	yes	0	Mapoly0069s0034
AT3G08580	yes	0	Mapoly0071s0069
AT2G01600	yes	0	Mapoly0072s0094
AT1G54270	yes	0	Mapoly0075s0037
AT1G80410	yes	0	Mapoly0079s0051
AT5G67380	yes	0	Mapoly0081s0083
AT1G73590	yes	0	Mapoly0089s0050
AT4G30190	yes	0	Mapoly0089s0056
AT4G38510	yes	0	Mapoly0093s0019
AT1G21170	yes	0	Mapoly0098s0037
AT1G12240	yes	0	Mapoly0099s0004
AT4G04910	yes	0	Mapoly0104s0033
AT3G04470	yes	0	Mapoly0105s0047
AT5G62690	yes	0	Mapoly0109s0019
AT1G76810	yes	0	Mapoly0112s0026
AT5G50170	yes	0	Mapoly0114s0023
AT5G02870	yes	0	Mapoly0116s0033
AT1G13170	yes	0	Mapoly0118s0012
AT4G22540	yes	0	Mapoly0118s0012
AT1G02010	yes	0	Mapoly0121s0003
AT1G12360	yes	0	Mapoly0121s0003
AT4G12120	yes	0	Mapoly0121s0003
AT5G06970	yes	0	Mapoly0125s0045
AT3G18370	yes	0	Mapoly0126s0037
AT5G42080	yes	0	Mapoly0132s0051
AT4G01320	yes	0	Mapoly0151s0045
AT5G16750	yes	0	Mapoly0155s0010
AT3G25585	yes	0	Mapoly0173s0008
AT3G49880	yes	6e-179	Mapoly0190s0009
AT2G03120	yes	1e-177	Mapoly0057s0081
AT1G54090	yes	1e-177	Mapoly0153s0012
AT3G49680	yes	2e-177	Mapoly0063s0060
AT2G23460	yes	1e-173	Mapoly0129s0046
AT2G22780	yes	2e-173	Mapoly0015s0129
AT2G18020	yes	3e-168	Mapoly0068s0027
AT4G28720	yes	2e-165	Mapoly0063s0040
AT1G14360	yes	8e-164	Mapoly0006s0029
AT2G17360	yes	4e-163	Mapoly0012s0120
AT3G53420	yes	2e-161	Mapoly0041s0003
AT2G37170	yes	3e-160	Mapoly0041s0003
AT4G32650	yes	1e-159	Mapoly0010s0181
AT3G61430	yes	2e-159	Mapoly0042s0022
AT2G16850	yes	1e-158	Mapoly0041s0003
AT5G10930	yes	4e-158	Mapoly0005s0039
AT2G37180	yes	4e-157	Mapoly0041s0003
AT3G54820	yes	4e-157	Mapoly0041s0003
AT4G32140	yes	1e-156	Mapoly0025s0005
AT4G35100	yes	3e-156	Mapoly0041s0003
AT5G07070	yes	9e-156	Mapoly0005s0039
AT5G57330	yes	1e-155	Mapoly0001s0468
AT3G01290	yes	9e-155	Mapoly0028s0002
AT3G25520	yes	1e-154	Mapoly0054s0045
AT5G60660	yes	2e-154	Mapoly0041s0003
AT3G13300	yes	2e-151	Mapoly0037s0026
AT5G52470	yes	4e-150	Mapoly0026s0084
AT4G25630	yes	9e-150	Mapoly0026s0084
AT3G62870	yes	1e-148	Mapoly0030s0100
AT3G04840	yes	2e-148	Mapoly0035s0068
AT4G10430	yes	2e-147	Mapoly0153s0034
AT2G45960	yes	2e-144	Mapoly0042s0022
AT2G41530	yes	8e-140	Mapoly0020s0136
AT1G14320	yes	1e-137	Mapoly0020s0158
AT5G06420	yes	6e-137	Mapoly0066s0113
AT5G10450	yes	9e-137	Mapoly0043s0019
AT4G32070	yes	2e-136	Mapoly0099s0038
AT5G17000	yes	3e-136	Mapoly0001s0345
AT3G56190	yes	3e-136	Mapoly0004s0238
AT5G65430	yes	3e-136	Mapoly0043s0019
AT3G51280	yes	6e-136	Mapoly0039s0109
AT4G35640	yes	1e-135	Mapoly0029s0059
AT3G18850	yes	5e-135	Mapoly0027s0024
AT2G19910	yes	5e-133	Mapoly0048s0033
AT1G69640	yes	3e-132	Mapoly0079s0003
AT1G14290	yes	4e-132	Mapoly0079s0003
AT1G52870	yes	1e-131	Mapoly0135s0040
AT3G15060	yes	1e-131	MapolyY_A0041
AT3G16050	yes	2e-131	Mapoly0040s0124
AT5G13150	yes	2e-129	Mapoly0153s0012
AT3G46060	yes	3e-128	Mapoly0116s0012
AT4G18060	yes	3e-126	Mapoly0102s0021
AT3G02690	yes	1e-123	Mapoly0068s0059
AT1G25510	yes	4e-123	Mapoly0271s0001
AT2G42740	yes	2e-122	Mapoly0038s0097
AT4G03410	yes	5e-122	Mapoly0135s0040
AT2G31910	yes	1e-121	Mapoly0011s0036
AT1G20090	yes	1e-121	Mapoly0051s0092
AT4G35020	yes	1e-121	Mapoly0051s0092
AT1G66280	yes	2e-121	Mapoly0027s0094
AT3G17440	yes	7e-121	Mapoly0031s0037
AT2G31800	yes	1e-120	Mapoly0115s0001
AT2G37540	yes	9e-120	Mapoly0030s0048
AT5G15200	yes	2e-119	Mapoly0007s0048
AT4G34050	yes	2e-119	Mapoly0035s0134
AT1G59750	yes	3e-119	Mapoly0011s0167
AT1G67730	yes	9e-119	Mapoly0014s0112
AT1G48240	yes	3e-118	Mapoly0031s0037
AT5G46150	yes	6e-118	Mapoly0009s0074
AT1G63290	yes	6e-118	Mapoly0209s0004
AT1G25155	yes	8e-117	Mapoly0037s0136
AT4G14950	yes	1e-116	Mapoly0033s0161
AT2G45220	yes	5e-115	Mapoly0077s0062
AT5G20920	yes	1e-113	Mapoly0039s0004
AT3G24350	yes	5e-111	Mapoly0036s0047
AT1G11890	yes	2e-110	Mapoly0023s0071
AT5G26980	yes	4e-110	Mapoly0042s0041
AT3G23620	yes	2e-109	Mapoly0098s0050
AT3G03800	yes	3e-109	Mapoly0009s0005
AT5G08080	yes	6e-109	Mapoly0009s0005
AT1G04750	yes	1e-108	Mapoly0076s0053
AT1G09630	yes	1e-108	MapolyY_A0041
AT3G54300	yes	1e-107	Mapoly0076s0053
AT1G27400	yes	1e-106	Mapoly0014s0203
AT3G54020	yes	2e-106	Mapoly0056s0104
AT4G32760	yes	3e-106	Mapoly0027s0043
AT4G28950	yes	4e-106	Mapoly0051s0092
AT2G35190	yes	5e-105	Mapoly0031s0037
AT1G74060	yes	5e-105	Mapoly0037s0030
AT1G63120	yes	7e-105	Mapoly0097s0088
AT4G10450	yes	8e-105	Mapoly0020s0166
AT2G33120	yes	1e-104	Mapoly0076s0053
AT5G39510	yes	2e-104	Mapoly0019s0067
AT2G37190	yes	6e-104	Mapoly0007s0191
AT1G74710	yes	1e-102	Mapoly0195s0004
AT3G26590	yes	5e-102	Mapoly0002s0036
AT1G18540	yes	8e-102	Mapoly0037s0030
AT2G34770	yes	7e-101	Mapoly0028s0041
AT1G75630	yes	3e-100	Mapoly0058s0061
AT5G45130	yes	3e-99	Mapoly0036s0134
AT4G03330	yes	6e-98	Mapoly0163s0015
AT5G58060	yes	7e-98	Mapoly0127s0017
AT1G02780	yes	1e-96	Mapoly0068s0058
AT2G16740	yes	2e-96	Mapoly0106s0019
AT5G24400	yes	7e-96	Mapoly0009s0152
AT4G15780	yes	3e-95	Mapoly0076s0053
AT3G11820	yes	9e-95	Mapoly0163s0015
AT3G60770	yes	3e-94	Mapoly0044s0132
AT5G11150	yes	3e-94	Mapoly0064s0109
AT5G02960	yes	7e-94	Mapoly0015s0153
AT2G33370	yes	8e-94	Mapoly0047s0085
AT1G24470	yes	2e-93	Mapoly0014s0112
AT5G13780	yes	3e-93	Mapoly0014s0153
AT1G15080	yes	2e-92	Mapoly0144s0019
AT3G48930	yes	8e-92	Mapoly0020s0099
AT4G30800	yes	9e-91	Mapoly0020s0099
AT5G55630	yes	2e-88	Mapoly0066s0114
AT5G58180	yes	7e-88	Mapoly0127s0017
AT5G18380	yes	8e-88	Mapoly0179s0010
AT1G01230	yes	1e-87	Mapoly0075s0026
AT3G52580	yes	2e-87	Mapoly0008s0132
AT4G32750	yes	2e-87	Mapoly0093s0011
AT3G52400	yes	2e-87	Mapoly0163s0015
AT5G05760	yes	2e-86	Mapoly0036s0047
AT2G19570	yes	4e-86	Mapoly0047s0014
AT2G36160	yes	5e-86	Mapoly0008s0132
AT3G60600	yes	5e-86	Mapoly0022s0097
AT1G25260	yes	6e-86	Mapoly0015s0017
AT5G42000	yes	2e-85	Mapoly0075s0026
AT2G31040	yes	5e-84	Mapoly0038s0046
AT4G23800	yes	6e-84	Mapoly0026s0138
AT1G23410	yes	4e-83	Mapoly0003s0284
AT1G73190	yes	4e-83	Mapoly0005s0188
AT5G62160	yes	3e-82	Mapoly0048s0023
AT1G08560	yes	3e-82	Mapoly0163s0015
AT2G36900	yes	6e-81	Mapoly0001s0234
AT3G09740	yes	8e-80	Mapoly0014s0021
AT3G12030	yes	1e-78	Mapoly0107s0023
AT2G02990	yes	2e-78	Mapoly0015s0142
AT1G21790	yes	3e-78	Mapoly0055s0084
AT3G02080	yes	3e-77	Mapoly0002s0140
AT5G50840	yes	2e-76	Mapoly0007s0101
AT5G63310	yes	7e-76	Mapoly0133s0011
AT5G50440	yes	2e-75	Mapoly0001s0234
AT1G28490	yes	1e-74	Mapoly0140s0004
AT4G29520	yes	3e-73	Mapoly0075s0048
AT1G70660	yes	2e-71	Mapoly0077s0013
AT3G56450	yes	4e-71	Mapoly0004s0238
AT5G54110	yes	6e-71	Mapoly0039s0107
AT3G49910	yes	1e-70	Mapoly0026s0085
AT5G24410	yes	3e-70	Mapoly0009s0152
AT4G19030	yes	4e-70	Mapoly0008s0101
AT1G54290	yes	1e-69	Mapoly0052s0129
AT2G39960	yes	5e-69	Mapoly0043s0045
AT3G04920	yes	2e-68	Mapoly0014s0159
AT4G15830	yes	3e-68	Mapoly0123s0032
AT3G25220	yes	8e-68	Mapoly0007s0072
AT3G16310	yes	1e-67	Mapoly0014s0033
AT1G18720	yes	1e-66	Mapoly0034s0023
AT4G14730	yes	2e-66	Mapoly0093s0068
AT5G28060	yes	6e-66	Mapoly0014s0159
AT3G09500	yes	1e-65	Mapoly0097s0080
AT4G21450	yes	2e-65	Mapoly0039s0107
AT1G79590	yes	2e-64	Mapoly0004s0228
AT1G79430	yes	1e-63	Mapoly0098s0044
AT5G61210	yes	2e-62	Mapoly0199s0021
AT4G26230	yes	1e-61	Mapoly0102s0008
AT1G36240	yes	2e-61	Mapoly0099s0042
AT1G10030	yes	4e-61	Mapoly0019s0092
AT5G53560	yes	2e-60	Mapoly0153s0010
AT5G02610	yes	3e-60	Mapoly0097s0080
AT2G23940	yes	6e-60	Mapoly0003s0226
AT1G32270	yes	1e-59	Mapoly0187s0013
AT1G44800	yes	2e-59	Mapoly0009s0125
AT4G31340	yes	1e-58	Mapoly0004s0241
AT1G13890	yes	1e-58	Mapoly0199s0021
AT5G47180	yes	2e-58	Mapoly0022s0097
AT4G35580	yes	5e-57	Mapoly0011s0176
AT5G24130	yes	3e-56	Mapoly0123s0011
AT3G29070	yes	9e-56	Mapoly0005s0169
AT5G19750	yes	4e-54	Mapoly0101s0003
AT1G20970	yes	7e-54	Mapoly0003s0069
AT3G06460	yes	8e-52	Mapoly0121s0029
AT3G49100	yes	1e-50	Mapoly0042s0050
AT4G29410	yes	2e-50	Mapoly0002s0184
AT2G19730	yes	3e-50	Mapoly0002s0184
AT3G25190	yes	2e-49	Mapoly0102s0022
AT3G60590	yes	6e-49	Mapoly0010s0201
AT1G28220	yes	9e-49	Mapoly0050s0085
AT5G07880	yes	6e-48	Mapoly0199s0021
AT5G22290	yes	5e-47	Mapoly0011s0176
AT1G04340	yes	1e-46	Mapoly0060s0044
AT4G33720	yes	2e-45	Mapoly0023s0160
AT1G12390	yes	3e-45	Mapoly0124s0019
AT3G51450	yes	4e-44	Mapoly0019s0152
AT5G51010	yes	8e-44	Mapoly0188s0012
AT5G28770	yes	2e-43	Mapoly0012s0172
AT1G62880	yes	3e-43	Mapoly0124s0019
AT4G18205	yes	2e-42	Mapoly0050s0085
AT4G01430	yes	4e-42	Mapoly0091s0084
AT1G79040	yes	8e-42	Mapoly0001s0109
AT5G43460	yes	1e-41	Mapoly0060s0044
AT3G05200	yes	2e-40	Mapoly0002s0161
AT3G55600	yes	8e-39	Mapoly0001s0213
AT5G27420	yes	4e-37	Mapoly0002s0161
AT5G55660	yes	8e-37	Mapoly0067s0068
AT5G46025	yes	1e-36	MapolyY_A0041
AT3G28080	yes	1e-35	Mapoly0185s0011
AT2G35880	yes	2e-35	Mapoly0057s0061
AT1G74520	yes	5e-35	Mapoly0033s0128
AT2G24290	yes	2e-34	Mapoly0042s0084
AT4G14455	yes	3e-34	Mapoly0002s0103
AT1G53350	yes	8e-33	Mapoly0105s0002
AT4G28250	yes	3e-31	Mapoly0024s0046
AT3G13710	yes	9e-30	Mapoly0065s0006
AT3G20510	yes	1e-29	Mapoly0043s0001
AT1G48140	yes	4e-27	Mapoly0057s0028
AT3G43520	yes	6e-26	Mapoly0059s0086
AT3G62960	yes	1e-25	Mapoly0048s0012
AT2G19750	yes	3e-25	Mapoly0063s0011
AT4G29390	yes	3e-25	Mapoly0063s0011
AT5G56670	yes	3e-25	Mapoly0063s0011
AT3G50920	yes	1e-24	Mapoly0008s0040
AT2G47770	yes	3e-20	Mapoly0050s0023
AT2G45070	yes	4e-20	Mapoly0159s0021
AT2G31490	yes	6e-20	Mapoly0005s0214
AT5G66480	yes	3e-19	Mapoly0002s0022
AT2G32840	yes	2e-18	Mapoly0040s0118
AT1G09070	yes	1e-17	Mapoly0005s0113
AT4G34190	yes	6e-16	Mapoly0006s0145
AT1G65985	yes	7e-14	Mapoly0047s0063
AT3G42725	yes	7e-13	Mapoly0038s0092
AT1G04930	yes	2e-12	Mapoly0040s0118
AT5G26280	yes	3e-12	Mapoly0004s0129
AT1G16790	yes	6e-11	Mapoly0061s0135
AT1G25275	yes
AT1G27300	yes
AT1G27700	yes
AT1G33800	yes
AT2G01175	yes
AT2G07749	yes
AT2G25980	yes
AT2G26940	yes
AT2G38750	yes
AT2G43510	yes
AT2G44080	yes
AT3G02640	yes
AT3G13520	yes
AT3G16460	yes
AT3G18280	yes
AT3G18690	yes
AT3G22570	yes
AT3G29034	yes
AT4G00670	yes
AT4G26450	yes
AT4G35110	yes
AT5G16250	yes
AT5G19875	yes
AT5G43980	yes
AT5G49210	yes
AT5G61340	yes
AT5G65495	yes

### Sheet: Conserved in Mp
Mapoly ID	e-value
Mapoly0001s0109	8e-42
Mapoly0001s0206	0
Mapoly0001s0228	0
Mapoly0001s0237	0
Mapoly0001s0345	3e-136
Mapoly0001s0468	1e-155
Mapoly0002s0067	0
Mapoly0002s0140	3e-77
Mapoly0002s0184	2e-50
Mapoly0002s0217	0
Mapoly0002s0274	0
Mapoly0002s0327	0
Mapoly0003s0069	7e-54
Mapoly0003s0232	0
Mapoly0003s0284	4e-83
Mapoly0004s0129	3e-12
Mapoly0004s0228	2e-64
Mapoly0004s0238	3e-136
Mapoly0004s0241	1e-58
Mapoly0005s0039	4e-158
Mapoly0005s0129	0
Mapoly0005s0169	9e-56
Mapoly0005s0188	4e-83
Mapoly0007s0048	2e-119
Mapoly0007s0072	8e-68
Mapoly0007s0191	6e-104
Mapoly0007s0233	0
Mapoly0008s0132	2e-87
Mapoly0008s0275	0
Mapoly0009s0005	3e-109
Mapoly0009s0152	7e-96
Mapoly0011s0125	0
Mapoly0011s0176	5e-57
Mapoly0012s0120	4e-163
Mapoly0014s0021	8e-80
Mapoly0014s0033	1e-67
Mapoly0014s0112	9e-119
Mapoly0014s0153	3e-93
Mapoly0014s0159	2e-68
Mapoly0014s0195	0
Mapoly0014s0203	1e-106
Mapoly0015s0017	6e-86
Mapoly0015s0129	2e-173
Mapoly0015s0153	7e-94
Mapoly0015s0179	0
Mapoly0016s0137	0
Mapoly0019s0067	2e-104
Mapoly0019s0152	4e-44
Mapoly0020s0027	0
Mapoly0020s0104	0
Mapoly0020s0113	0
Mapoly0020s0136	8e-140
Mapoly0020s0158	1e-137
Mapoly0020s0166	8e-105
Mapoly0022s0097	5e-86
Mapoly0023s0071	2e-110
Mapoly0026s0084	4e-150
Mapoly0026s0085	1e-70
Mapoly0026s0117	0
Mapoly0027s0043	3e-106
Mapoly0028s0002	9e-155
Mapoly0028s0114	0
Mapoly0029s0059	1e-135
Mapoly0030s0100	1e-148
Mapoly0030s0118	0
Mapoly0031s0037	7e-121
Mapoly0031s0145	0
Mapoly0033s0128	5e-35
Mapoly0034s0108	0
Mapoly0035s0068	2e-148
Mapoly0036s0016	0
Mapoly0036s0047	5e-111
Mapoly0036s0134	3e-99
Mapoly0037s0026	2e-151
Mapoly0037s0030	5e-105
Mapoly0037s0136	8e-117
Mapoly0038s0097	2e-122
Mapoly0039s0004	1e-113
Mapoly0039s0107	6e-71
Mapoly0040s0124	2e-131
Mapoly0041s0003	2e-161
Mapoly0041s0012	0
Mapoly0041s0099	0
Mapoly0042s0022	2e-159
Mapoly0042s0041	4e-110
Mapoly0042s0084	2e-34
Mapoly0043s0019	9e-137
Mapoly0044s0132	3e-94
Mapoly0046s0095	0
Mapoly0047s0085	8e-94
Mapoly0048s0023	3e-82
Mapoly0051s0092	1e-121
Mapoly0052s0129	1e-69
Mapoly0054s0045	1e-154
Mapoly0055s0084	3e-78
Mapoly0057s0061	2e-35
Mapoly0057s0081	1e-177
Mapoly0061s0135	6e-11
Mapoly0063s0060	2e-177
Mapoly0064s0109	3e-94
Mapoly0065s0006	9e-30
Mapoly0068s0027	3e-168
Mapoly0068s0058	1e-96
Mapoly0069s0034	0
Mapoly0071s0069	0
Mapoly0072s0094	0
Mapoly0075s0026	1e-87
Mapoly0075s0037	0
Mapoly0075s0048	3e-73
Mapoly0076s0053	1e-108
Mapoly0077s0013	2e-71
Mapoly0079s0051	0
Mapoly0081s0083	0
Mapoly0089s0050	0
Mapoly0089s0056	0
Mapoly0093s0019	0
Mapoly0097s0080	1e-65
Mapoly0098s0037	0
Mapoly0099s0004	0
Mapoly0099s0038	2e-136
Mapoly0099s0042	2e-61
Mapoly0101s0003	4e-54
Mapoly0102s0008	1e-61
Mapoly0102s0021	3e-126
Mapoly0104s0033	0
Mapoly0105s0047	0
Mapoly0106s0019	2e-96
Mapoly0107s0023	1e-78
Mapoly0109s0019	0
Mapoly0112s0026	0
Mapoly0115s0001	1e-120
Mapoly0116s0012	3e-128
Mapoly0116s0033	0
Mapoly0121s0003	0
Mapoly0123s0032	3e-68
Mapoly0125s0045	0
Mapoly0126s0037	0
Mapoly0127s0017	7e-98
Mapoly0129s0046	1e-173
Mapoly0132s0051	0
Mapoly0133s0011	7e-76
Mapoly0140s0004	1e-74
Mapoly0151s0045	0
Mapoly0153s0010	2e-60
Mapoly0153s0012	1e-177
Mapoly0153s0034	2e-147
Mapoly0159s0021	4e-20
Mapoly0163s0015	6e-98
Mapoly0179s0010	8e-88
Mapoly0187s0013	1e-59
Mapoly0188s0012	8e-44
Mapoly0199s0021	2e-62
Mapoly0209s0004	6e-118
MapolyY_A0041	1e-131
Mapoly0001s0213	8e-39
Mapoly0001s0234	6e-81
Mapoly0002s0022	3e-19
Mapoly0002s0036	5e-102
Mapoly0002s0103	3e-34
Mapoly0002s0161	2e-40
Mapoly0003s0226	6e-60
Mapoly0005s0113	1e-17
Mapoly0005s0214	6e-20
Mapoly0006s0029	8e-164
Mapoly0006s0145	6e-16
Mapoly0007s0101	2e-76
Mapoly0008s0040	1e-24
Mapoly0008s0101	4e-70
Mapoly0009s0074	6e-118
Mapoly0009s0125	2e-59
Mapoly0010s0181	1e-159
Mapoly0010s0201	6e-49
Mapoly0011s0036	1e-121
Mapoly0011s0167	3e-119
Mapoly0011s0178	0
Mapoly0012s0172	2e-43
Mapoly0015s0071	0
Mapoly0015s0079	0
Mapoly0015s0142	2e-78
Mapoly0019s0092	4e-61
Mapoly0020s0008	0
Mapoly0020s0065	0
Mapoly0020s0099	8e-92
Mapoly0023s0160	2e-45
Mapoly0024s0046	3e-31
Mapoly0025s0005	1e-156
Mapoly0026s0138	6e-84
Mapoly0027s0024	5e-135
Mapoly0027s0094	2e-121
Mapoly0028s0041	7e-101
Mapoly0029s0152	0
Mapoly0030s0048	9e-120
Mapoly0033s0161	1e-116
Mapoly0034s0023	1e-66
Mapoly0035s0102	0
Mapoly0035s0133	0
Mapoly0035s0134	2e-119
Mapoly0038s0046	5e-84
Mapoly0038s0092	7e-13
Mapoly0039s0109	6e-136
Mapoly0040s0118	2e-18
Mapoly0042s0050	1e-50
Mapoly0043s0001	1e-29
Mapoly0043s0008	0
Mapoly0043s0045	5e-69
Mapoly0045s0142	0
Mapoly0047s0014	4e-86
Mapoly0047s0063	7e-14
Mapoly0047s0067	0
Mapoly0047s0119	0
Mapoly0048s0012	1e-25
Mapoly0048s0033	5e-133
Mapoly0050s0014	0
Mapoly0050s0023	3e-20
Mapoly0050s0085	9e-49
Mapoly0056s0104	2e-106
Mapoly0057s0028	4e-27
Mapoly0058s0061	3e-100
Mapoly0059s0086	6e-26
Mapoly0060s0044	1e-46
Mapoly0060s0090	0
Mapoly0063s0011	3e-25
Mapoly0063s0040	2e-165
Mapoly0066s0113	6e-137
Mapoly0066s0114	2e-88
Mapoly0067s0068	8e-37
Mapoly0068s0059	1e-123
Mapoly0077s0062	5e-115
Mapoly0079s0003	3e-132
Mapoly0091s0084	4e-42
Mapoly0093s0011	2e-87
Mapoly0093s0068	2e-66
Mapoly0097s0088	7e-105
Mapoly0098s0044	1e-63
Mapoly0098s0050	2e-109
Mapoly0102s0022	2e-49
Mapoly0105s0002	8e-33
Mapoly0114s0023	0
Mapoly0118s0012	0
Mapoly0121s0029	8e-52
Mapoly0123s0011	3e-56
Mapoly0124s0019	3e-45
Mapoly0135s0040	1e-131
Mapoly0144s0019	2e-92
Mapoly0155s0010	0
Mapoly0173s0008	0
Mapoly0185s0011	1e-35
Mapoly0190s0009	6e-179
Mapoly0195s0004	1e-102
Mapoly0271s0001	4e-123
